# LETR1 is a lymphatic endothelial-specific lncRNA that governs cell proliferation and migration through KLF4 and SEMA3C

**DOI:** 10.1101/2020.05.25.114546

**Authors:** Luca Ducoli, Saumya Agrawal, Eliane Sibler, Tsukasa Kouno, Carlotta Tacconi, Chung-Chao Hon, Simone D. Berger, Daniela Müllhaupt, Yuliang He, Marco D’Addio, Lothar C. Dieterich, Piero Carninci, Michiel J. L. de Hoon, Jay W. Shin, Michael Detmar

**Author notes:** These two authors share co-senior authorship (Jay W. Shin, Michael Detmar). Correspondence: Prof. Dr. Michael Detmar, Institute of Pharmaceutical Sciences, ETH Zurich, Vladimir-Prelog-Weg 3, 8093 Zurich, Switzerland.

## Abstract

Recent studies have revealed the importance of long noncoding RNAs (lncRNAs) as tissue-specific regulators of gene expression. There is ample evidence that distinct types of vasculature undergo tight transcriptional control to preserve their structure, identity, and functions. We determined, for the first time, the global lineage-specific lncRNAome of human dermal blood and lymphatic endothelial cells (BECs and LECs), combining RNA-Seq and CAGE-Seq. A subsequent genome-wide antisense oligonucleotide-knockdown screen of a robust set of BEC- and LEC-specific lncRNAs identified LETR1 as a critical gatekeeper of the global LEC transcriptome. Deep RNA-DNA, RNA-protein, and phenotype rescue analyses revealed that LETR1 acts as a nuclear *trans*-acting lncRNA modulating, via key epigenetic factors, the expression of essential target genes, including KLF4 and SEMA3C, governing the growth and migratory ability of LECs. Together, our study provides new evidence supporting the intriguing concept that every cell type expresses precise lncRNA signatures to control lineage-specific regulatory programs.
