## Supplemental Table 2 for "LETR1 is a lymphatic endothelial-specific lncRNA that governs cell proliferation and migration through KLF4 and SEMA3C"

### Sheet: ASO LEC and BEC lncRNAs
Supplementary Table 2
Antisense oligonucleotide for 2 LEC and 2 BEC final targets
Gene Name	Target ID	ASO ID	Sequence	Location	Exiqon Syntax
AL583785.1	ENSG00000226197	ENSG00000226197.Detmar.01	ACattaccctcgccaTA	chr9:13436236..13497766	+A*+C*a*t*t*a*c*c*c*t*c*g*c*c*a*+T*+A*
		ENSG00000226197.Detmar.04	CCCAataagaaacgaGG	chr9:13436236..13497766	+C*+C*+C*+A*a*t*a*a*g*a*a*a*c*g*a*+G*+G*
		ENSG00000226197.Detmar.05	CGATgtaaagcctgtTA	chr9:13436236..13497766	+C*+G*+A*+T*g*t*a*a*a*g*c*c*t*g*t*+T*+A*
		ENSG00000226197.Detmar.06	CTAccactaatatgcCA	chr9:13436236..13497766	+C*+T*+A*c*c*a*c*t*a*a*t*a*t*g*c*+C*+A*
		ENSG00000226197.Detmar.10	TTtcgtgtgtggtaGTA	chr9:13436236..13497766	+T*+T*t*c*g*t*g*t*g*t*g*g*t*a*+G*+T*+A*
LETR1	ENSG00000248441	ENSG00000248441.Detmar.01	ACAagtgaaccctgcCC	chr15:95179592..95356636	+A*+C*+A*a*g*t*g*a*a*c*c*c*t*g*c*+C*+C*
		ENSG00000248441.Detmar.03	ATcccaaactgctATCG	chr15:95179592..95356636	+A*+T*c*c*c*a*a*a*c*t*g*c*t*+A*+T*+C*+G*
		ENSG00000248441.Detmar.06	GActcccacgactaAGG	chr15:95179592..95356636	+G*+A*c*t*c*c*c*a*c*g*a*c*t*a*+A*+G*+G*
		ENSG00000248441.Detmar.07	GAGTtacgaaggattAG	chr15:95179592..95356636	+G*+A*+G*+T*t*a*c*g*a*a*g*g*a*t*t*+A*+G*
		ENSG00000248441.Detmar.09	TAgccctcaccatcaTA	chr15:95179592..95356636	+T*+A*g*c*c*c*t*c*a*c*c*a*t*c*a*+T*+A*
LINC00973	ENSG00000240476	ENSG00000240476.Detmar.01	ACcagaagtcgtgcctAG	chr3:98980549..98983605	+A*+C*c*a*g*a*a*g*t*c*g*t*g*c*c*t*+A*+G*
		ENSG00000240476.Detmar.03	AGCAatagtggtcttAT	chr3:98980549..98983605	+A*+G*+C*+A*a*t*a*g*t*g*g*t*c*t*t*+A*+T*
		ENSG00000240476.Detmar.04	CATaacccagttctACA	chr3:98980549..98983605	+C*+A*+T*a*a*c*c*c*a*g*t*t*c*t*+A*+C*+A*
		ENSG00000240476.Detmar.05	CCtcggacaaatgATTA	chr3:98980549..98983605	+C*+C*t*c*g*g*a*c*a*a*a*t*g*+A*+T*+T*+A*
		ENSG00000240476.Detmar.10	TAtcccatgccataCAA	chr3:98980549..98983605	+T*+A*t*c*c*c*a*t*g*c*c*a*t*a*+C*+A*+A*
LINC01013	ENSG00000228495	ENSG00000228495.Detmar.02	ATCCattgtctccgaAA	chr6:132122551..132178738	+A*+T*+C*+C*a*t*t*g*t*c*t*c*c*g*a*+A*+A*
		ENSG00000228495.Detmar.03	CCAacgatagtaaGATA	chr6:132122551..132178738	+C*+C*+A*a*c*g*a*t*a*g*t*a*a*+G*+A*+T*+A*
		ENSG00000228495.Detmar.06	GACaacagatacggGAT	chr6:132122551..132178738	+G*+A*+C*a*a*c*a*g*a*t*a*c*g*g*+G*+A*+T*
		ENSG00000228495.Detmar.08	GTccatgtatagaACCT	chr6:132122551..132178738	+G*+T*c*c*a*t*g*t*a*t*a*g*a*+A*+C*+C*+T*
		ENSG00000228495.Detmar.10	TTacgacactcacCTTG	chr6:132122551..132178738	+T*+T*a*c*g*a*c*a*c*t*c*a*c*+C*+T*+T*+G*
	Selected ASOs for transcriptome analysis in LECs
	Selected ASOs for transcriptome analysis in BECs
