## Supplemental Table 3 for "LETR1 is a lymphatic endothelial-specific lncRNA that governs cell proliferation and migration through KLF4 and SEMA3C"

### Sheet: LEC DEgenes
Supplementary Table 3
DE genes after 48h ASO-mediated knockdown of LEC lncRNA targets
FDR < 0.05 & log2FC > 0.5 or < -0.5
AL583785.1 - ALL ASOs								LETR1 - ALL ASOs
Gene ID (FANTOM CAT)	Gene Name	logFC	logCPM	LR	P-value	FDR		Gene ID (FANTOM CAT)	Gene Name	logFC	logCPM	LR	P-value	FDR
CATG00000005844	CATG00000005844.1	0.939388	8.44506	34.306	4.70923e-09	2.68496e-05		ENSG00000058085	LAMC2	1.76347	4.24272	46.9675	7.21735e-12	5.18522e-09
ENSG00000227558	PGM5P2	0.851382	4.55563	32.8894	9.75547e-09	3.70805e-05		ENSG00000216490	IFI30	1.76075	2.25751	33.8249	6.03023e-09	1.73294e-06
ENSG00000215908	CROCCP2	0.629049	4.11307	19.7949	8.62129e-06	0.0133236		ENSG00000076944	STXBP2	1.71376	3.09702	52.1312	5.19144e-13	4.26254e-10
ENSG00000231721	MKLN1-AS1	0.533834	5.29356	17.4012	3.02633e-05	0.0345093		ENSG00000091879	ANGPT2	1.64217	2.76413	34.8593	3.54414e-09	1.13166e-06
ENSG00000148655	C10orf11	-0.526491	4.16072	20.5855	5.70271e-06	0.010838		ENSG00000102359	SRPX2	1.58866	3.40823	33.0184	9.12917e-09	2.44046e-06
ENSG00000170323	FABP4	-0.529218	6.44005	20.613	5.62143e-06	0.010838		ENSG00000157601	MX1	1.37921	3.72146	29.7101	5.01733e-08	1.02806e-05
ENSG00000263740	RN7SL4P	-0.574392	4.46325	19.6404	9.34742e-06	0.0133236		ENSG00000128965	CHAC1	1.33668	3.51399	53.2374	2.95584e-13	2.83145e-10
ENSG00000239899	RN7SL674P	-0.829093	2.36565	16.9919	3.75388e-05	0.0389141		ENSG00000115267	IFIH1	1.31139	2.99642	37.7502	8.04082e-10	3.08097e-07
ENSG00000226197	AL583785.1	-2.67834	2.71533	251.73	1.08972e-56	1.2426e-52		ENSG00000162772	ATF3	1.3088	4.15838	26.8596	2.18787e-07	3.18268e-05
								ENSG00000213886	UBD	1.24829	2.13925	11.2479	0.00079712	0.0223485
								ENSG00000133083	DCLK1	1.15798	3.73993	34.406	4.4734e-09	1.3532e-06
								ENSG00000008517	IL32	1.09999	6.32788	42.9978	5.48027e-11	2.99979e-08
								ENSG00000112715	VEGFA	1.08929	3.17299	34.5336	4.18953e-09	1.30158e-06
								ENSG00000258791	LINC00520	1.06839	4.21393	35.0871	3.15286e-09	1.03549e-06
								ENSG00000187608	ISG15	1.04195	6.95649	64.8619	8.03356e-16	1.15432e-12
								ENSG00000092621	PHGDH	1.00998	3.10051	29.6792	5.09781e-08	1.02806e-05
								ENSG00000125775	SDCBP2	1.00683	3.39179	25.3044	4.89593e-07	6.37186e-05
								ENSG00000189410	SH2D5	0.987697	1.96072	13.669	0.000218021	0.00893474
								ENSG00000158106	RHPN1	0.951068	2.87343	19.4848	1.01401e-05	0.000728502
								ENSG00000126709	IFI6	0.948668	6.39948	44.8178	2.16245e-11	1.30828e-08
								ENSG00000235750	KIAA0040	0.944425	2.12009	12.7185	0.000362047	0.0128053
								ENSG00000073756	PTGS2	0.926309	4.37216	36.1036	1.87101e-09	6.51735e-07
								ENSG00000145358	DDIT4L	0.920669	4.16153	40.1888	2.30562e-10	1.1043e-07
								ENSG00000188211	NCR3LG1	0.914362	2.72628	14.9609	0.000109764	0.00548583
								ENSG00000267710	AC006116.20	0.909936	2.84725	16.3652	5.22347e-05	0.00297247
								ENSG00000257219	RP11-54A9.1	0.894003	4.23369	25.137	5.33997e-07	6.74537e-05
								ENSG00000176170	SPHK1	0.891361	3.92918	18.2076	1.98091e-05	0.00130117
								ENSG00000105427	CNFN	0.891112	3.10818	13.3696	0.000255743	0.00993796
								ENSG00000233695	GAS6-AS1	0.873498	2.40915	11.3072	0.000772089	0.0217529
								ENSG00000251095	RP11-115D19.1	0.86664	2.68223	14.5709	0.000134984	0.00628196
								ENSG00000116663	FBXO6	0.859857	3.00564	17.8455	2.39591e-05	0.00152235
								ENSG00000243710	WDR65	0.850539	2.45953	11.349	0.000754873	0.0213726
								ENSG00000109452	INPP4B	0.846393	3.42789	22.5146	2.08557e-06	0.000193336
								ENSG00000108551	RASD1	0.84281	3.14294	22.7761	1.82015e-06	0.000171496
								ENSG00000242265	PEG10	0.839648	2.92093	10.868	0.00097839	0.026101
								ENSG00000136826	KLF4	0.837905	3.26295	20.5549	5.79463e-06	0.000459374
								ENSG00000109944	C11orf63	0.835998	2.08986	11.0186	0.000902037	0.0246292
								ENSG00000154035	C17orf103	0.832556	2.71345	12.4136	0.000426225	0.0142233
								ENSG00000185507	IRF7	0.828909	4.2007	24.1998	8.68428e-07	9.59864e-05
								ENSG00000162981	FAM84A	0.818813	4.00698	25.076	5.51149e-07	6.88637e-05
								ENSG00000175197	DDIT3	0.818048	4.18166	24.8866	6.08044e-07	7.51555e-05
								ENSG00000119917	IFIT3	0.813087	5.05593	10.8169	0.00100578	0.0265781
								ENSG00000100979	PLTP	0.806119	3.04118	14.277	0.00015778	0.0069757
								ENSG00000107201	DDX58	0.7988	4.39278	12.1425	0.000492862	0.0157812
								ENSG00000228436	RP5-864K19.4	0.789613	3.03251	17.8694	2.36592e-05	0.00151935
								ENSG00000069482	GAL	0.787851	2.46236	9.59537	0.00195069	0.0433718
								ENSG00000179044	EXOC3L1	0.782227	3.27278	20.097	7.3612e-06	0.000556691
								ENSG00000143479	DYRK3	0.776528	3.61352	24.1765	8.78997e-07	9.62292e-05
								ENSG00000181885	CLDN7	0.772539	2.70851	12.2214	0.000472442	0.0152978
								ENSG00000163932	PRKCD	0.770665	2.95329	14.7398	0.000123415	0.00599555
								ENSG00000185022	MAFF	0.764927	5.24752	28.4381	9.67403e-08	1.76513e-05
								ENSG00000213983	AP1G2	0.76348	4.15074	28.9959	7.25332e-08	1.36684e-05
								ENSG00000198324	FAM109A	0.754465	3.22636	19.3611	1.08191e-05	0.00076769
								ENSG00000170345	FOS	0.751886	2.37141	11.2906	0.000779013	0.0218943
								ENSG00000147883	CDKN2B	0.751612	2.42562	12.3319	0.000445279	0.0146661
								ENSG00000129667	RHBDF2	0.749343	3.20628	16.0806	6.07016e-05	0.00333859
								ENSG00000101255	TRIB3	0.7301	5.87164	31.0712	2.48729e-08	5.71828e-06
								ENSG00000056972	TRAF3IP2	0.724448	3.65101	16.9076	3.92434e-05	0.00230155
								ENSG00000164283	ESM1	0.723447	4.71955	24.6478	6.88219e-07	8.04561e-05
								ENSG00000068079	IFI35	0.719651	4.39223	19.2581	1.14183e-05	0.000805233
								ENSG00000136378	ADAMTS7	0.719448	4.00112	23.6522	1.15414e-06	0.000118633
								ENSG00000184979	USP18	0.719381	3.67112	21.1256	4.30149e-06	0.000353183
								ENSG00000176046	NUPR1	0.718662	3.37393	12.4979	0.000407405	0.0138282
								ENSG00000145247	OCIAD2	0.71696	7.85935	40.9628	1.55157e-10	7.75449e-08
								ENSG00000130513	GDF15	0.71509	7.65636	38.1728	6.47488e-10	2.73619e-07
								ENSG00000130821	SLC6A8	0.714206	3.19814	15.1889	9.72738e-05	0.00501278
								ENSG00000049283	EPN3	0.712353	3.08408	13.3684	0.000255906	0.00993796
								ENSG00000264175	MIR3189	0.712118	7.6484	37.8979	7.45436e-10	2.95475e-07
								ENSG00000138496	PARP9	0.704252	2.9232	12.8432	0.000338701	0.0121784
								ENSG00000166908	PIP4K2C	0.703585	3.55158	14.4472	0.000144142	0.00662765
								ENSG00000128000	ZNF780B	0.700573	2.91068	10.9068	0.000958113	0.0257102
								ENSG00000137880	GCHFR	0.699852	3.81751	12.4416	0.000419874	0.0141445
								ENSG00000070669	ASNS	0.697591	4.74713	23.1871	1.4698e-06	0.000144405
								ENSG00000143162	CREG1	0.681026	4.24412	20.2894	6.65693e-06	0.000511541
								ENSG00000135469	COQ10A	0.679204	3.20558	13.9464	0.000188095	0.00789107
								ENSG00000099849	RASSF7	0.676381	2.82189	11.089	0.000868412	0.0239866
								ENSG00000116701	NCF2	0.669856	3.12373	15.3517	8.92404e-05	0.0046841
								ENSG00000215252	GOLGA8B	0.657601	4.81861	21.7759	3.06426e-06	0.000266846
								ENSG00000025708	TYMP	0.652991	4.33468	17.2028	3.35933e-05	0.0020008
								ENSG00000111696	NT5DC3	0.652576	2.70325	9.27341	0.00232504	0.0491294
								ENSG00000110031	LPXN	0.64947	3.16834	11.4763	0.000704897	0.0204101
								ENSG00000213626	LBH	0.647864	6.28923	41.1008	1.44581e-10	7.55435e-08
								ENSG00000160570	DEDD2	0.645283	3.07953	9.70202	0.00184066	0.0414058
								ENSG00000100151	PICK1	0.643156	3.3176	12.0173	0.000527089	0.0165117
								ENSG00000130589	HELZ2	0.642197	4.22314	16.3424	5.28678e-05	0.00299367
								ENSG00000114378	HYAL1	0.642039	4.30075	19.2134	1.16888e-05	0.000819284
								ENSG00000137494	ANKRD42	0.635061	3.14404	12.6405	0.000377486	0.0131491
								ENSG00000183628	DGCR6	0.634522	3.15094	12.6348	0.000378631	0.0131491
								ENSG00000159167	STC1	0.63423	5.60837	22.0241	2.69249e-06	0.000243702
								ENSG00000113742	CPEB4	0.633002	3.99997	14.852	0.000116288	0.00572008
								ENSG00000172893	DHCR7	0.630455	3.89411	18.8084	1.44528e-05	0.000982703
								ENSG00000158716	DUSP23	0.627177	3.18882	12.9781	0.000315164	0.0115745
								ENSG00000038002	AGA	0.613478	3.31554	11.8423	0.000579006	0.0177485
								ENSG00000212719	C17orf51	0.598785	3.14106	9.44772	0.00211412	0.0458821
								ENSG00000171451	DSEL	0.594666	3.93066	14.334	0.000153078	0.00679392
								ENSG00000134107	BHLHE40	0.587479	3.77451	16.4786	4.92023e-05	0.0028279
								ENSG00000103257	SLC7A5	0.584884	4.58277	23.0376	1.58865e-06	0.000152179
								ENSG00000124762	CDKN1A	0.582862	8.02345	27.2973	1.74459e-07	2.60266e-05
								ENSG00000116717	GADD45A	0.575551	5.85839	30.427	3.46676e-08	7.37405e-06
								ENSG00000141682	PMAIP1	0.571268	5.64191	25.9607	3.48442e-07	4.82571e-05
								ENSG00000188290	HES4	0.566922	3.83779	14.6322	0.000130663	0.00620647
								ENSG00000172216	CEBPB	0.563475	4.16257	14.7367	0.000123614	0.00599555
								ENSG00000168961	LGALS9	0.563223	5.02426	21.846	2.95428e-06	0.000259232
								ENSG00000213462	ERV3-1	0.561187	4.10114	17.9523	2.26505e-05	0.001471
								ENSG00000144134	RABL2A	0.554113	2.98589	10.1086	0.00147577	0.0349338
								ENSG00000152926	ZNF117	0.552823	4.11143	17.5986	2.72783e-05	0.00168583
								ENSG00000113070	HBEGF	0.551842	3.13927	9.58852	0.00195798	0.0434498
								ENSG00000178053	MLF1	0.551415	3.59656	9.93162	0.00162463	0.0375107
								ENSG00000175183	CSRP2	0.550783	4.39401	13.515	0.00023666	0.00957888
								ENSG00000151014	CCRN4L	0.548341	3.71857	12.3871	0.000432317	0.0143627
								ENSG00000173727	AP000769.1	0.547258	2.98288	9.63202	0.00191214	0.0427628
								ENSG00000178078	STAP2	0.536972	3.87654	10.6085	0.00112568	0.028755
								ENSG00000130158	DOCK6	0.536223	4.27509	15.8829	6.73833e-05	0.00367095
								ENSG00000143878	RHOB	0.534483	4.90821	17.7004	2.58576e-05	0.00160666
								ENSG00000198947	DMD	0.534474	3.4231	10.3658	0.00128373	0.0315985
								ENSG00000196449	YRDC	0.534001	4.22162	12.343	0.000442652	0.0146215
								ENSG00000188313	PLSCR1	0.531068	5.60014	20.2841	6.67518e-06	0.000511541
								ENSG00000175265	GOLGA8A	0.529881	5.40895	14.2186	0.000162758	0.00708675
								ENSG00000077150	NFKB2	0.526333	3.92271	14.3792	0.000149444	0.00669689
								ENSG00000187193	MT1X	0.525672	6.86556	16.9876	3.76253e-05	0.00221796
								ENSG00000249141	RP11-514O12.4	0.525516	3.62208	9.38749	0.00218471	0.0471168
								ENSG00000119630	PGF	0.524552	5.95056	14.3685	0.000150298	0.00669689
								ENSG00000152661	GJA1	0.521575	4.99081	12.0837	0.000508633	0.0160625
								ENSG00000197989	SNHG12	0.518638	4.24915	13.9732	0.000185433	0.00780787
								ENSG00000057019	DCBLD2	0.517027	3.98684	10.7612	0.00103652	0.0272027
								ENSG00000065911	MTHFD2	0.514997	5.53218	10.5102	0.0011872	0.0300529
								ENSG00000184470	TXNRD2	0.509558	6.81138	25.6881	4.01291e-07	5.36376e-05
								ENSG00000259827	RP11-343H19.2	0.50592	6.58198	15.7092	7.38652e-05	0.00396766
								ENSG00000112096	SOD2	0.505864	5.98785	24.7435	6.54895e-07	7.92423e-05
								ENSG00000170175	CHRNB1	0.504892	3.56184	10.3894	0.00126738	0.0314945
								ENSG00000186352	ANKRD37	0.502864	3.89313	10.2754	0.00134814	0.0328325
								ENSG00000163071	SPATA18	0.502375	3.37364	9.36986	0.00220582	0.0473942
								ENSG00000258947	TUBB3	0.501576	5.64449	15.181	9.76827e-05	0.00501278
								ENSG00000185130	HIST1H2BL	-0.501158	8.40622	19.4191	1.04952e-05	0.000749332
								ENSG00000100526	CDKN3	-0.503087	6.87829	28.1352	1.1313e-07	1.97034e-05
								ENSG00000105711	SCN1B	-0.504673	4.84363	17.3612	3.09074e-05	0.0018699
								ENSG00000184005	ST6GALNAC3	-0.505411	5.42257	23.3344	1.36143e-06	0.000134911
								ENSG00000154027	AK5	-0.505553	5.84185	21.2617	4.00651e-06	0.000333451
								ENSG00000124693	HIST1H3B	-0.50914	9.85313	11.808	0.00058978	0.0179353
								ENSG00000134146	DPH6	-0.510329	3.51293	12.659	0.000373764	0.013059
								ENSG00000047849	MAP4	-0.513068	7.18871	27.9901	1.21941e-07	2.00621e-05
								ENSG00000145982	FARS2	-0.514966	3.39692	11.6737	0.0006339	0.0188774
								ENSG00000175198	PCCA	-0.519429	3.98158	17.9062	2.32065e-05	0.00149864
								ENSG00000090889	KIF4A	-0.52059	4.062	11.0853	0.000870153	0.0239866
								ENSG00000167081	PBX3	-0.521885	4.60947	18.6913	1.53681e-05	0.00103308
								ENSG00000270095	RP11-214K3.18	-0.52276	4.7879	22.1867	2.47381e-06	0.000225686
								ENSG00000179364	PACS2	-0.526372	4.43527	13.2345	0.000274841	0.010496
								ENSG00000112893	MAN2A1	-0.526414	4.26167	13.6656	0.000218413	0.00893474
								ENSG00000011638	TMEM159	-0.527437	3.64133	12.017	0.000527168	0.0165117
								ENSG00000249014	HMGN2P4	-0.529663	7.74316	15.0796	0.000103073	0.00524194
								ENSG00000221866	PLXNA4	-0.530562	3.86608	15.1821	9.76262e-05	0.00501278
								ENSG00000148468	FAM171A1	-0.533679	5.77971	25.9634	3.47944e-07	4.82571e-05
								ENSG00000166033	HTRA1	-0.534387	4.93866	12.9945	0.000312413	0.0115745
								ENSG00000162616	DNAJB4	-0.537288	8.01449	11.5722	0.000669445	0.0197822
								ENSG00000134871	COL4A2	-0.538947	7.63389	24.5659	7.18098e-07	8.25454e-05
								ENSG00000005020	SKAP2	-0.539007	5.70256	29.0104	7.19917e-08	1.36684e-05
								ENSG00000128052	KDR	-0.539658	6.51211	30.6221	3.13504e-08	6.79949e-06
								ENSG00000172965	MIR4435-1HG	-0.540604	7.15237	25.8238	3.74046e-07	5.05842e-05
								ENSG00000075223	SEMA3C	-0.542101	6.15004	33.2709	8.01732e-09	2.24402e-06
								ENSG00000147862	NFIB	-0.54338	7.24447	28.0545	1.17945e-07	2.00621e-05
								ENSG00000104324	CPQ	-0.544292	3.43391	12.3135	0.000449698	0.0147694
								ENSG00000128510	CPA4	-0.546624	4.70491	18.238	1.94946e-05	0.00128788
								ENSG00000124440	HIF3A	-0.546649	5.54533	27.6325	1.46692e-07	2.28089e-05
								ENSG00000110514	MADD	-0.547135	4.56066	18.3167	1.8706e-05	0.00124292
								ENSG00000130779	CLIP1	-0.549229	5.50691	31.2138	2.31117e-08	5.53476e-06
								ENSG00000008282	SYPL1	-0.549281	6.94037	24.3116	8.19456e-07	9.23495e-05
								ENSG00000154229	PRKCA	-0.551232	5.23395	17.3101	3.17493e-05	0.00190082
								ENSG00000145012	LPP	-0.552114	5.22959	19.7896	8.64509e-06	0.000645294
								ENSG00000097021	ACOT7	-0.557863	5.15059	26.7234	2.34756e-07	3.33151e-05
								ENSG00000215386	LINC00478	-0.558091	4.84826	12.5511	0.000395974	0.0135872
								ENSG00000183287	CCBE1	-0.558121	5.79499	31.593	1.90111e-08	4.64964e-06
								ENSG00000170522	ELOVL6	-0.558978	2.6015	9.31967	0.00226706	0.0483311
								ENSG00000164961	KIAA0196	-0.561963	5.76838	30.3929	3.52825e-08	7.37405e-06
								ENSG00000136830	FAM129B	-0.56344	7.99302	21.9319	2.82503e-06	0.000249797
								ENSG00000053254	FOXN3	-0.565331	5.02217	30.9376	2.66453e-08	5.89014e-06
								ENSG00000149260	CAPN5	-0.566148	4.75217	25.9208	3.5572e-07	4.86785e-05
								ENSG00000124575	HIST1H1D	-0.566431	7.47017	25.2235	5.10567e-07	6.52108e-05
								ENSG00000157077	ZFYVE9	-0.566544	4.51181	24.5052	7.41092e-07	8.43451e-05
								ENSG00000179750	APOBEC3B	-0.567494	2.64398	10.7183	0.00106083	0.0276015
								ENSG00000119522	DENND1A	-0.56863	4.08987	12.2959	0.000453964	0.014867
								ENSG00000131374	TBC1D5	-0.569629	5.45943	28.199	1.0946e-07	1.93576e-05
								ENSG00000112984	KIF20A	-0.575207	5.55844	24.6347	6.92923e-07	8.04561e-05
								ENSG00000141376	BCAS3	-0.578626	3.69929	15.2183	9.57689e-05	0.00498128
								ENSG00000196226	HIST1H2BB	-0.584163	7.45718	28.3232	1.02658e-07	1.84383e-05
								ENSG00000054965	FAM168A	-0.585656	3.43165	13.2492	0.000272689	0.0104485
								ENSG00000006831	ADIPOR2	-0.588139	4.91616	27.4646	1.59998e-07	2.45224e-05
								ENSG00000154380	ENAH	-0.589755	5.28739	28.4504	9.61309e-08	1.76513e-05
								ENSG00000117020	AKT3	-0.590668	4.66269	21.9751	2.76214e-06	0.000247212
								ENSG00000119509	INVS	-0.59307	4.24765	16.125	5.92952e-05	0.00329275
								ENSG00000222041	LINC00152	-0.593913	7.19555	28.0023	1.21168e-07	2.00621e-05
								ENSG00000234127	TRIM26	-0.600005	4.73359	31.0264	2.54543e-08	5.73721e-06
								ENSG00000053900	ANAPC4	-0.601211	3.90477	14.0129	0.000181562	0.00770714
								ENSG00000131558	EXOC4	-0.602199	5.21956	36.4158	1.59402e-09	5.72603e-07
								ENSG00000138182	KIF20B	-0.606554	4.87014	24.101	9.14112e-07	9.91294e-05
								ENSG00000168385	SEPT2	-0.608221	6.91392	38.1164	6.66492e-10	2.73619e-07
								ENSG00000175806	MSRA	-0.612718	3.50371	14.6885	0.000126817	0.0060798
								ENSG00000075213	SEMA3A	-0.617465	6.23096	23.4215	1.30119e-06	0.000130062
								ENSG00000196526	AFAP1	-0.621538	7.59586	38.3155	6.01838e-10	2.66082e-07
								ENSG00000196792	STRN3	-0.62197	5.31225	29.0857	6.92462e-08	1.34913e-05
								ENSG00000140694	PARN	-0.626054	4.82698	32.7032	1.07362e-08	2.80482e-06
								ENSG00000109911	ELP4	-0.62717	3.60066	17.7928	2.46318e-05	0.00154723
								ENSG00000072110	ACTN1	-0.631637	9.05984	27.9864	1.2217e-07	2.00621e-05
								ENSG00000072571	HMMR	-0.634894	4.41401	16.1089	5.9803e-05	0.00330498
								ENSG00000115677	HDLBP	-0.63718	8.37231	31.145	2.39451e-08	5.61732e-06
								ENSG00000048707	VPS13D	-0.638406	4.13562	23.5245	1.23331e-06	0.000124358
								ENSG00000227598	RP1-167A14.2	-0.642518	2.2619	10.1435	0.0014481	0.0346069
								ENSG00000108061	SHOC2	-0.648582	5.61514	39.783	2.83811e-10	1.30496e-07
								ENSG00000140945	CDH13	-0.651139	3.7527	24.0083	9.59225e-07	0.000103049
								ENSG00000106484	MEST	-0.661605	3.65703	17.1594	3.43705e-05	0.00203654
								ENSG00000151687	ANKAR	-0.663295	2.3907	11.624	0.000651059	0.0192885
								ENSG00000138101	DTNB	-0.664598	3.32025	15.0215	0.000106294	0.00535897
								ENSG00000123219	CENPK	-0.667611	4.91981	20.2178	6.91061e-06	0.000526076
								ENSG00000198589	LRBA	-0.668233	4.07857	24.2885	8.29334e-07	9.25553e-05
								ENSG00000117724	CENPF	-0.671927	5.68306	44.4747	2.57666e-11	1.48093e-08
								ENSG00000115145	STAM2	-0.674369	4.69489	37.3967	9.63863e-10	3.57407e-07
								ENSG00000177156	TALDO1	-0.678348	6.96737	27.2768	1.76314e-07	2.60266e-05
								ENSG00000139624	CERS5	-0.679064	4.41337	27.8908	1.28362e-07	2.07819e-05
								ENSG00000213494	CCL14	-0.68672	4.04492	14.0297	0.000179948	0.00770714
								ENSG00000187720	THSD4	-0.687095	5.30779	32.6392	1.10952e-08	2.81881e-06
								ENSG00000185420	SMYD3	-0.68755	4.69355	23.1021	1.53626e-06	0.000148398
								ENSG00000196199	MPHOSPH8	-0.689675	5.43126	45.6253	1.43183e-11	9.14384e-09
								ENSG00000164659	KIAA1324L	-0.701852	4.34824	34.1104	5.20713e-09	1.53477e-06
								ENSG00000175054	ATR	-0.701963	4.17528	29.622	5.25053e-08	1.0406e-05
								ENSG00000150471	LPHN3	-0.704328	2.55541	10.3718	0.00127956	0.0315985
								ENSG00000164761	TNFRSF11B	-0.706174	4.23572	33.2273	8.19911e-09	2.24402e-06
								ENSG00000137960	GIPC2	-0.710745	3.37026	20.984	4.63123e-06	0.00037228
								ENSG00000154175	ABI3BP	-0.724159	8.87871	27.6306	1.46834e-07	2.28089e-05
								ENSG00000189129	PLAC9	-0.732679	2.69824	14.8495	0.000116442	0.00572008
								ENSG00000117707	PROX1	-0.741831	3.36107	22.6158	1.97853e-06	0.000184904
								ENSG00000171914	TLN2	-0.748406	3.22837	21.308	3.91103e-06	0.000330568
								ENSG00000152818	UTRN	-0.753534	6.95826	52.7419	3.80388e-13	3.36351e-10
								ENSG00000174640	SLCO2A1	-0.755766	7.64978	53.3175	2.83768e-13	2.83145e-10
								ENSG00000166780	C16orf45	-0.762831	4.20448	21.4586	3.61552e-06	0.000307855
								ENSG00000115159	GPD2	-0.763803	3.90395	26.8358	2.215e-07	3.18268e-05
								ENSG00000113231	PDE8B	-0.768813	2.58286	17.8445	2.39709e-05	0.00152235
								ENSG00000180370	PAK2	-0.783085	6.24626	51.2958	7.94469e-13	6.08828e-10
								ENSG00000162604	TM2D1	-0.791804	6.1304	68.9546	1.00755e-16	1.77799e-13
								ENSG00000087053	MTMR2	-0.831607	6.04607	72.3181	1.83157e-17	7.01796e-14
								ENSG00000153317	ASAP1	-0.843279	7.4761	64.4915	9.69477e-16	1.23824e-12
								ENSG00000187513	GJA4	-0.844621	3.74799	27.2736	1.76605e-07	2.60266e-05
								CATG00000075893	CATG00000075893.1	-0.845441	2.17304	11.0923	0.000866852	0.0239866
								ENSG00000156171	DRAM2	-0.882539	5.23321	71.408	2.90489e-17	8.34792e-14
								ENSG00000122966	CIT	-0.890832	4.99663	23.8968	1.0164e-06	0.000107189
								ENSG00000184903	IMMP2L	-0.920117	2.6665	27.7941	1.34935e-07	2.15428e-05
								ENSG00000223086	RNA5SP155	-0.957148	2.34476	12.8474	0.00033795	0.0121784
								ENSG00000120658	ENOX1	-0.965419	3.49331	32.6071	1.12801e-08	2.81881e-06
								ENSG00000148655	C10orf11	-1.05255	3.82883	68.8127	1.08272e-16	1.77799e-13
								ENSG00000170011	MYRIP	-1.08996	2.99225	35.9735	2.00021e-09	6.76246e-07
								ENSG00000005108	THSD7A	-1.13333	2.0329	25.2897	4.93341e-07	6.37186e-05
								ENSG00000169679	BUB1	-1.19865	6.02754	117.306	2.45989e-27	1.41382e-23
								ENSG00000197226	TBC1D9B	-1.20329	4.81417	69.6563	7.05943e-17	1.62296e-13
								ENSG00000170430	MGMT	-1.22779	3.95457	59.1029	1.49635e-14	1.72005e-11
								ENSG00000169855	ROBO1	-1.23782	3.59044	46.2634	1.03375e-11	6.98998e-09
								ENSG00000202444	RNU5E-6P	-1.49246	2.10647	24.7596	6.4943e-07	7.92423e-05
								ENSG00000248441	LETR1	-2.8067	3.21499	330.264	8.42056e-74	9.67943e-70

### Sheet: BEC DEgenes
Supplementary Table 3
DE genes after 48h ASO-mediated knockdown of BEC lncRNA targets
FDR < 0.05 & log2FC > 0.5 or < -0.5
LINC00973 - ALL ASOs								LINC01013- ALL ASOs
Gene ID (FANTOM CAT)	Gene Name	logFC	logCPM	LR	P-value	FDR		Gene ID (FANTOM CAT)	Gene Name	logFC	logCPM	LR	P-value	FDR
ENSG00000164266	SPINK1	1.03155	3.5491	27.1764	1.85709e-07	0.000164638		ENSG00000145860	RNF145	0.810896	4.44916	22.1548	2.51527e-06	0.00291294
CATG00000065342	CATG00000065342.1	0.731776	3.36154	16.0977	6.01578e-05	0.0174223		ENSG00000124875	CXCL6	0.691282	4.71146	16.5677	4.69428e-05	0.0302025
ENSG00000140379	BCL2A1	0.64239	4.08349	20.1885	7.01741e-06	0.00299539		ENSG00000115368	WDR75	-0.523717	5.29751	16.8781	3.98588e-05	0.0271533
ENSG00000133134	BEX2	0.64237	4.88003	23.124	1.51886e-06	0.00092131		ENSG00000073921	PICALM	-0.614774	7.367	15.2936	9.20267e-05	0.0463374
ENSG00000188092	GPR89B	0.599895	4.06529	15.0142	0.000106702	0.0270004		ENSG00000187079	TEAD1	-0.629234	5.07391	19.8416	8.41297e-06	0.00885733
CATG00000031871	CATG00000031871.1	0.505332	5.48799	16.4585	4.97257e-05	0.0150813		ENSG00000137965	IFI44	-0.632273	6.63592	15.982	6.39465e-05	0.0358274
ENSG00000265257	RP11-21J18.1	-0.514014	7.36117	20.3279	6.5243e-06	0.00289202		ENSG00000155313	USP25	-0.649038	5.4149	23.8695	1.03094e-06	0.00132659
ENSG00000166167	BTRC	-0.518099	4.39031	15.411	8.64816e-05	0.0226523		ENSG00000143156	NME7	-0.654555	4.91906	18.6233	1.59265e-05	0.0153704
ENSG00000128805	ARHGAP22	-0.525144	4.86501	24.8217	6.2887e-07	0.000426337		ENSG00000128284	APOL3	-0.682787	5.58475	16.0359	6.21534e-05	0.0358274
ENSG00000073921	PICALM	-0.525279	7.42077	27.4374	1.62262e-07	0.000155839		ENSG00000145819	ARHGAP26	-0.693623	4.51071	24.6618	6.83233e-07	0.00103213
ENSG00000071205	ARHGAP10	-0.531741	4.64555	22.187	2.47349e-06	0.00135747		ENSG00000145623	OSMR	-0.694972	4.25478	17.3768	3.0655e-05	0.0221885
ENSG00000054267	ARID4B	-0.534731	4.36161	19.4422	1.03691e-05	0.00426801		ENSG00000183722	LHFP	-0.728003	4.78253	17.8015	2.4519e-05	0.0189303
ENSG00000152894	PTPRK	-0.537558	6.79785	20.5675	5.7564e-06	0.0026537		ENSG00000174564	IL20RB	-0.756224	4.43616	15.2127	9.60528e-05	0.0463495
ENSG00000228495	LINC01013	-0.544011	3.89753	14.2827	0.0001573	0.0342054		ENSG00000247828	TMEM161B-AS1	-0.843335	4.67232	28.7433	8.26362e-08	0.000191402
ENSG00000244694	PTCHD4	-0.559854	4.6204	25.8665	3.65871e-07	0.000281111		ENSG00000223786	RP11-554D15.1	-0.861396	4.88337	24.5797	7.12982e-07	0.00103213
ENSG00000145730	PAM	-0.559994	5.65175	27.6789	1.43219e-07	0.000150054		ENSG00000147050	KDM6A	-0.872703	3.10686	15.578	7.91716e-05	0.0416766
ENSG00000114316	USP4	-0.563316	5.31387	25.6695	4.05182e-07	0.000291857		ENSG00000243176	RP11-550I24.2	-0.901589	2.48478	15.9521	6.49663e-05	0.0358274
ENSG00000143156	NME7	-0.569824	4.9961	16.8986	3.94312e-05	0.0129841		ENSG00000137628	DDX60	-0.93967	5.97895	17.9254	2.29733e-05	0.0189303
ENSG00000166833	NAV2	-0.570152	5.82415	19.2679	1.13602e-05	0.00442803		ENSG00000175806	MSRA	-1.00553	4.34824	36.0606	1.91274e-09	7.38382e-06
CATG00000010291	CATG00000010291.1	-0.57074	4.89055	16.0879	6.04678e-05	0.0174223		ENSG00000137959	IFI44L	-1.016	7.19855	38.7144	4.90579e-10	2.8407e-06
ENSG00000173482	PTPRM	-0.575453	5.06868	21.006	4.57856e-06	0.00219866		CATG00000032558	CATG00000032558.1	-1.08714	3.03292	25.3876	4.68924e-07	0.000905101
ENSG00000092108	SCFD1	-0.591055	5.79109	22.8429	1.758e-06	0.00101304		ENSG00000136244	IL6	-1.11207	7.05346	32.479	1.20489e-08	3.48846e-05
ENSG00000164307	ERAP1	-0.591567	6.6777	29.217	6.47075e-08	8.28616e-05		ENSG00000225886	RP11-288L9.4	-1.29033	2.4081	18.3238	1.86368e-05	0.0166025
ENSG00000172985	SH3RF3	-0.61031	5.27284	19.2402	1.15263e-05	0.00442803		ENSG00000228495	LINC01013	-2.40193	2.99115	79.9684	3.80454e-19	4.40604e-15
CATG00000079996	CATG00000079996.1	-0.617797	3.54221	15.863	6.80958e-05	0.0191416
ENSG00000214013	GANC	-0.641892	3.35334	14.376	0.000149697	0.0335725
ENSG00000150760	DOCK1	-0.643543	4.83651	28.4781	9.47645e-08	0.000109216
ENSG00000179241	LDLRAD3	-0.650696	4.02113	21.2234	4.08733e-06	0.00204811
ENSG00000138430	OLA1	-0.65234	6.2748	31.2186	2.3055e-08	3.79584e-05
ENSG00000169519	METTL15	-0.65288	3.49447	13.3271	0.000261601	0.0496878
ENSG00000175115	PACS1	-0.662887	4.40118	15.695	7.44196e-05	0.0201446
ENSG00000110442	COMMD9	-0.665747	4.65839	30.0952	4.11352e-08	5.92604e-05
ENSG00000169760	NLGN1	-0.687323	3.24179	17.2407	3.29305e-05	0.0111625
ENSG00000180353	HCLS1	-0.733023	5.93398	21.4653	3.60291e-06	0.00188743
ENSG00000122481	RWDD3	-0.739974	3.72034	24.1171	9.06509e-07	0.000580418
ENSG00000137478	FCHSD2	-0.751823	4.56501	39.7648	2.86457e-10	6.60284e-07
ENSG00000169871	TRIM56	-0.775445	5.43595	42.0439	8.92473e-11	2.57144e-07
ENSG00000170293	CMTM8	-0.7835	3.38922	15.6763	7.516e-05	0.0201446
ENSG00000132570	PCBD2	-0.850596	4.6641	38.8548	4.56528e-10	8.76914e-07
ENSG00000239462	CTD-2021J15.1	-1.23394	3.06041	49.6819	1.80803e-12	6.94584e-09
ENSG00000240476	LINC00973	-3.44009	4.69441	113.748	1.47961e-26	1.70525e-22
ENSG00000244734	HBB	-3.80972	3.16616	95.9014	1.20747e-22	6.95804e-19
ENSG00000188536	HBA2	-4.43926	5.11527	26.0265	3.36758e-07	0.000277224
