## Supplemental Table 4 for "LETR1 is a lymphatic endothelial-specific lncRNA that governs cell proliferation and migration through KLF4 and SEMA3C"

### Sheet: gProfileR GO BP up
Supplementary Table 4
Enriched upregulated biological processes after LETR1-ASOKD according to gProfile:R
P-value < 0.05; relative depth 2-5
Term ID	Term Name	Relative Depth	Term Size	Overlap Size	P-value
GO:0009605	response to external stimulus	2	1025	40	8.59e-09
GO:0042221	response to chemical	2	2202	56	1.03e-06
GO:0006952	defense response	3	684	29	1.03e-06
GO:0010033	response to organic substance	3	1778	48	2.72e-06
GO:0034097	response to cytokine	4	592	26	2.72e-06
GO:0006950	response to stress	2	2260	54	7.82e-06
GO:0009607	response to biotic stimulus	2	442	21	1.31e-05
GO:0043207	response to external biotic stimulus	3	418	20	2.19e-05
GO:0051707	response to other organism	4	418	20	2.19e-05
GO:0051716	cellular response to stimulus	2	3773	72	5.41e-05
GO:0070887	cellular response to chemical stimulus	3	1675	42	0.000121
GO:0006915	apoptotic process	3	1198	34	0.000133
GO:0045766	positive regulation of angiogenesis	3	64	8	0.000169
GO:0012501	programmed cell death	2	1226	34	0.000203
GO:0071310	cellular response to organic substance	4	1423	37	0.000249
GO:0009615	response to virus	5	188	12	0.000366
GO:1904018	positive regulation of vasculature development	2	74	8	0.0004
GO:0060337	type I interferon signaling pathway	4	53	7	0.0004
GO:0006954	inflammatory response	4	267	14	0.000414
GO:0034340	response to type I interferon	4	56	7	0.000541
GO:0045087	innate immune response	3	405	17	0.000648
GO:0030154	cell differentiation	2	1984	44	0.000902
GO:0048731	system development	3	2340	49	0.000991
GO:0045765	regulation of angiogenesis	3	119	9	0.00126
GO:0007275	multicellular organism development	2	2629	52	0.00208
GO:0010632	regulation of epithelial cell migration	5	128	9	0.00208
GO:1901342	regulation of vasculature development	5	130	9	0.00217
GO:0098542	defense response to other organism	5	199	11	0.00217
GO:0071496	cellular response to external stimulus	3	202	11	0.00229
GO:0042981	regulation of apoptotic process	4	934	26	0.00229
GO:1904469	positive regulation of tumor necrosis factor secretion	2	6	3	0.00247
GO:0009991	response to extracellular stimulus	3	285	13	0.00247
GO:0043067	regulation of programmed cell death	3	946	26	0.00247
GO:0035556	intracellular signal transduction	2	1631	37	0.00247
GO:2000147	positive regulation of cell motility	2	245	12	0.00247
GO:0090049	regulation of cell migration involved in sprouting angiogenesis	5	16	4	0.00247
GO:0090050	positive regulation of cell migration involved in sprouting angiogenesis	5	6	3	0.00247
GO:0010941	regulation of cell death	2	1016	27	0.00278
GO:0002040	sprouting angiogenesis	3	54	6	0.00285
GO:0071345	cellular response to cytokine stimulus	5	527	18	0.00286
GO:0060135	maternal process involved in female pregnancy	4	34	5	0.00306
GO:0044706	multi-multicellular organism process	2	111	8	0.00316
GO:2000379	positive regulation of reactive oxygen species metabolic process	2	56	6	0.00316
GO:1904467	regulation of tumor necrosis factor secretion	2	7	3	0.00341
GO:0048856	anatomical structure development	2	2877	54	0.00341
GO:0006955	immune response	2	980	26	0.00341
GO:0040017	positive regulation of locomotion	2	263	12	0.00364
GO:2000145	regulation of cell motility	3	445	16	0.00371
GO:0050789	regulation of biological process	2	6126	92	0.00426
GO:0048513	animal organ development	4	1700	37	0.00452
GO:0023051	regulation of signaling	2	1847	39	0.00507
GO:0048583	regulation of response to stimulus	2	2133	43	0.00551
GO:0030334	regulation of cell migration	4	419	15	0.00599
GO:0030335	positive regulation of cell migration	3	241	11	0.00646
GO:0042127	regulation of cell proliferation	2	860	23	0.00687
GO:0090132	epithelium migration	3	166	9	0.00687
GO:0010631	epithelial cell migration	5	166	9	0.00687
GO:0051270	regulation of cellular component movement	2	477	16	0.00687
GO:0090130	tissue migration	2	167	9	0.00693
GO:0048870	cell motility	2	751	21	0.00693
GO:0010646	regulation of cell communication	2	1819	38	0.00693
GO:0040012	regulation of locomotion	2	483	16	0.00695
GO:1903670	regulation of sprouting angiogenesis	4	24	4	0.00703
GO:0007565	female pregnancy	3	100	7	0.00725
GO:0001525	angiogenesis	2	251	11	0.00731
GO:0002042	cell migration involved in sprouting angiogenesis	4	25	4	0.00769
GO:0007166	cell surface receptor signaling pathway	2	1455	32	0.00936
GO:0050926	regulation of positive chemotaxis	2	11	3	0.00943
GO:0034341	response to interferon-gamma	4	75	6	0.00943
GO:1903672	positive regulation of sprouting angiogenesis	4	11	3	0.00943
GO:0001568	blood vessel development	5	355	13	0.00975
GO:0070059	intrinsic apoptotic signaling pathway in response to endoplasmic reticulum stress	4	49	5	0.00975
GO:0031667	response to nutrient levels	4	266	11	0.0105
GO:0097193	intrinsic apoptotic signaling pathway	3	225	10	0.0111
GO:0009617	response to bacterium	5	226	10	0.0114
GO:2000026	regulation of multicellular organismal development	3	974	24	0.012
GO:0060759	regulation of response to cytokine stimulus	3	113	7	0.0125
GO:0010634	positive regulation of epithelial cell migration	4	81	6	0.0128
GO:0009612	response to mechanical stimulus	3	114	7	0.0129
GO:0032101	regulation of response to external stimulus	3	321	12	0.0129
GO:0009966	regulation of signal transduction	2	1697	35	0.013
GO:0034343	type III interferon production	3	3	2	0.0136
GO:0034344	regulation of type III interferon production	4	3	2	0.0136
GO:0031668	cellular response to extracellular stimulus	2	152	8	0.0136
GO:0046697	decidualization	2	13	3	0.0136
GO:0001944	vasculature development	4	374	13	0.0137
GO:1901700	response to oxygen-containing compound	3	869	22	0.0137
GO:0016477	cell migration	3	694	19	0.0137
GO:0032677	regulation of interleukin-8 production	4	31	4	0.014
GO:0042149	cellular response to glucose starvation	5	31	4	0.014
GO:0009888	tissue development	3	939	23	0.0153
GO:0072358	cardiovascular system development	4	381	13	0.0153
GO:0035902	response to immobilization stress	3	14	3	0.0153
GO:0097190	apoptotic signaling pathway	2	431	14	0.0153
GO:0035914	skeletal muscle cell differentiation	3	32	4	0.0153
GO:2000778	positive regulation of interleukin-6 secretion	2	14	3	0.0153
GO:0009636	response to toxic substance	3	121	7	0.0156
GO:0032637	interleukin-8 production	3	33	4	0.0162
GO:0010942	positive regulation of cell death	2	439	14	0.0171
GO:0008284	positive regulation of cell proliferation	2	440	14	0.0172
GO:0045444	fat cell differentiation	3	125	7	0.0177
GO:0009611	response to wounding	3	345	12	0.0191
GO:0042594	response to starvation	3	127	7	0.0191
GO:0051239	regulation of multicellular organismal process	2	1418	30	0.0199
GO:0032496	response to lipopolysaccharide	5	167	8	0.0199
GO:0060754	positive regulation of mast cell chemotaxis	2	4	2	0.0204
GO:0035546	interferon-beta secretion	2	4	2	0.0204
GO:0032753	positive regulation of interleukin-4 production	2	4	2	0.0204
GO:0002682	regulation of immune system process	3	733	19	0.021
GO:0016049	cell growth	2	304	11	0.0212
GO:0051094	positive regulation of developmental process	3	619	17	0.0212
GO:0006936	muscle contraction	2	131	7	0.0212
GO:0050794	regulation of cellular process	3	5805	85	0.023
GO:0002237	response to molecule of bacterial origin	4	173	8	0.023
GO:0001816	cytokine production	2	358	12	0.0232
GO:0001667	ameboidal-type cell migration	4	216	9	0.0232
GO:0031669	cellular response to nutrient levels	3	134	7	0.0232
GO:0043066	negative regulation of apoptotic process	4	516	15	0.0234
GO:0031347	regulation of defense response	4	360	12	0.0238
GO:0043068	positive regulation of programmed cell death	3	411	13	0.0238
GO:0002526	acute inflammatory response	5	39	4	0.0247
GO:0061061	muscle structure development	3	313	11	0.025
GO:2000377	regulation of reactive oxygen species metabolic process	2	100	6	0.0251
GO:0032647	regulation of interferon-alpha production	2	18	3	0.0253
GO:0051241	negative regulation of multicellular organismal process	2	523	15	0.0254
GO:0031099	regeneration	3	101	6	0.026
GO:0043069	negative regulation of programmed cell death	3	528	15	0.0273
GO:0080134	regulation of response to stress	3	824	20	0.0281
GO:0019221	cytokine-mediated signaling pathway	3	373	12	0.0287
GO:0009267	cellular response to starvation	4	105	6	0.0292
GO:0046209	nitric oxide metabolic process	2	42	4	0.0292
GO:0001817	regulation of cytokine production	3	326	11	0.0305
GO:0001101	response to acid chemical	3	191	8	0.0348
GO:0072642	interferon-alpha secretion	2	6	2	0.037
GO:1902739	regulation of interferon-alpha secretion	3	6	2	0.037
GO:1902741	positive regulation of interferon-alpha secretion	2	6	2	0.037
GO:0050793	regulation of developmental process	2	1302	27	0.037
GO:0042060	wound healing	4	289	10	0.0374
GO:0032757	positive regulation of interleukin-8 production	3	22	3	0.0374
GO:0007519	skeletal muscle tissue development	2	77	5	0.0374
GO:0042345	regulation of NF-kappaB import into nucleus	2	23	3	0.0412
GO:0072359	circulatory system development	4	564	15	0.0419
GO:0033554	cellular response to stress	3	1462	29	0.0445
GO:1903034	regulation of response to wounding	4	82	5	0.0464
GO:0048584	positive regulation of response to stimulus	2	1133	24	0.047
GO:0001819	positive regulation of cytokine production	2	205	8	0.047
GO:0036293	response to decreased oxygen levels	2	253	9	0.0482
GO:0043065	positive regulation of apoptotic process	4	408	12	0.0492
GO:0032370	positive regulation of lipid transport	2	25	3	0.0493
GO:0060548	negative regulation of cell death	2	578	15	0.0493

### Sheet: gProfileR GO BP down
Supplementary Table 4
Enriched downregulated biological processes after LETR1-ASOKD according to gProfile:R
P-value < 0.05; relative depth 2-5
Term ID	Term Name	Relative Depth	Term Size	Overlap Size	P-value
GO:0007411	axon guidance	2	106	9	0.00195
GO:0048646	anatomical structure formation involved in morphogenesis	3	536	20	0.00195
GO:0072358	cardiovascular system development	2	381	15	0.00767
GO:0001944	vasculature development	2	374	15	0.00767
GO:0001568	blood vessel development	3	355	14	0.00945
GO:0048699	generation of neurons	2	728	21	0.00945
GO:0050919	negative chemotaxis	3	18	4	0.0123
GO:0021954	central nervous system neuron development	2	37	5	0.0138
GO:0006935	chemotaxis	2	242	11	0.014
GO:0048514	blood vessel morphogenesis	4	297	12	0.0141
GO:0001525	angiogenesis	5	251	11	0.0141
GO:0060841	venous blood vessel development	4	11	3	0.0276
GO:0048666	neuron development	2	540	16	0.0276
GO:0043542	endothelial cell migration	3	116	7	0.0333
GO:0050923	regulation of negative chemotaxis	4	3	2	0.0382
GO:0009653	anatomical structure morphogenesis	2	1355	28	0.0382
GO:0090132	epithelium migration	2	166	8	0.0386
GO:0010631	epithelial cell migration	2	166	8	0.0386
GO:0021960	anterior commissure morphogenesis	2	4	2	0.0471
