## Supplemental Table 5 for "LETR1 is a lymphatic endothelial-specific lncRNA that governs cell proliferation and migration through KLF4 and SEMA3C"

### Sheet: GSEA GO BP up
Supplementary Table 5
Enriched upregulated biological processes after LETR1-ASOKD according to GSEA analysis
FDR q-value < 0.05
Name	Size	ES	NES	FDR q-value
GO_RESPONSE_TO_TYPE_I_INTERFERON	42	0.688569	2.39839	0
GO_INTRINSIC_APOPTOTIC_SIGNALING_PATHWAY_IN_RESPONSE_TO_ENDOPLASMIC_RETICULUM_STRESS	28	0.710219	2.21127	0.000153078
GO_CELLULAR_RESPONSE_TO_GLUCOSE_STARVATION	25	0.681986	2.10921	0.00149268
GO_DEFENSE_RESPONSE_TO_VIRUS	97	0.517317	2.0625	0.00318918
GO_PERK_MEDIATED_UNFOLDED_PROTEIN_RESPONSE	11	0.822283	2.02542	0.00470056
GO_POSITIVE_REGULATION_OF_TRANSCRIPTION_FROM_RNA_POLYMERASE_II_PROMOTER_IN_RESPONSE_TO_STRESS	19	0.687199	2.01652	0.00560854
GO_RESPONSE_TO_INTERFERON_GAMMA	66	0.519829	1.99765	0.00746641
GO_CELLULAR_RESPONSE_TO_FLUID_SHEAR_STRESS	17	0.684199	1.94091	0.0143651
GO_RESPONSE_TO_ATP	12	0.754022	1.9404	0.0141833
GO_CELLULAR_RESPONSE_TO_INTERFERON_GAMMA	56	0.523773	1.93114	0.0155364
GO_REGULATION_OF_CELL_MIGRATION_INVOLVED_IN_SPROUTING_ANGIOGENESIS	15	0.71692	1.91241	0.0181721
GO_RELEASE_OF_CYTOCHROME_C_FROM_MITOCHONDRIA	18	0.668944	1.90628	0.0191087
GO_L_AMINO_ACID_TRANSPORT	26	0.604684	1.88489	0.023296
GO_INTERFERON_GAMMA_MEDIATED_SIGNALING_PATHWAY	42	0.537084	1.87363	0.026517
GO_RESPONSE_TO_VIRUS	154	0.439484	1.87327	0.0265073
GO_RESPONSE_TO_ORGANOPHOSPHORUS	65	0.490836	1.86876	0.0272465
GO_RESPONSE_TO_PURINE_CONTAINING_COMPOUND	75	0.47008	1.85952	0.0304433
GO_ORGANIC_ACID_TRANSMEMBRANE_TRANSPORT	45	0.517275	1.84718	0.0340235
GO_CALCIUM_ION_REGULATED_EXOCYTOSIS_OF_NEUROTRANSMITTER	9	0.753778	1.81154	0.0462065
GO_RESPONSE_TO_FLUID_SHEAR_STRESS	28	0.575724	1.8063	0.0489059

### Sheet: GSEA GO BP down
Supplementary Table 5
Enriched downregulated biological processes after LETR1-ASOKD according to GSEA analysis
FDR q-value < 0.05
Name	Size	ES	NES	FDR q-value
GO_DNA_PACKAGING	151	-0.633324	-2.99127	0
GO_CHROMATIN_ASSEMBLY_OR_DISASSEMBLY	144	-0.619123	-2.9695	0
GO_PROTEIN_DNA_COMPLEX_SUBUNIT_ORGANIZATION	188	-0.572689	-2.84119	0
GO_PROTEIN_HETEROTETRAMERIZATION	34	-0.785669	-2.81479	0
GO_CHROMATIN_SILENCING	74	-0.658335	-2.80879	0
GO_SISTER_CHROMATID_SEGREGATION	159	-0.572929	-2.76838	0
GO_NEGATIVE_REGULATION_OF_GENE_EXPRESSION_EPIGENETIC	89	-0.630196	-2.76325	0
GO_DNA_CONFORMATION_CHANGE	227	-0.540448	-2.74092	0
GO_ATP_DEPENDENT_CHROMATIN_REMODELING	68	-0.645818	-2.72468	0
GO_DNA_REPLICATION_INDEPENDENT_NUCLEOSOME_ORGANIZATION	52	-0.677739	-2.70668	0
GO_CHROMATIN_SILENCING_AT_RDNA	34	-0.74791	-2.6862	0
GO_HISTONE_EXCHANGE	48	-0.689076	-2.67004	0
GO_SISTER_CHROMATID_COHESION	102	-0.597351	-2.66046	0
GO_NUCLEAR_CHROMOSOME_SEGREGATION	182	-0.52602	-2.63463	0
GO_CENTROMERE_COMPLEX_ASSEMBLY	47	-0.685262	-2.62921	0
GO_CHROMOSOME_SEGREGATION	223	-0.508983	-2.58865	0
GO_REGULATION_OF_CHROMOSOME_SEGREGATION	76	-0.591287	-2.58711	0
GO_DNA_REPLICATION_DEPENDENT_NUCLEOSOME_ORGANIZATION	32	-0.741879	-2.58606	0
GO_MITOTIC_NUCLEAR_DIVISION	322	-0.458203	-2.42757	0
GO_MITOTIC_SISTER_CHROMATID_SEGREGATION	82	-0.548122	-2.38664	2.22e-05
GO_GENE_SILENCING	162	-0.480578	-2.35365	2.08e-05
GO_NON_RECOMBINATIONAL_REPAIR	66	-0.569887	-2.35069	4.08e-05
GO_CELL_DIVISION	386	-0.443477	-2.34693	6.04e-05
GO_REGULATION_OF_MEGAKARYOCYTE_DIFFERENTIATION	22	-0.746315	-2.3408	5.81e-05
GO_REGULATION_OF_NUCLEAR_DIVISION	118	-0.49844	-2.32597	7.47e-05
GO_CHROMATIN_REMODELING	127	-0.498187	-2.32217	7.42e-05
GO_REGULATION_OF_SISTER_CHROMATID_SEGREGATION	61	-0.570007	-2.30677	9.04e-05
GO_NEGATIVE_REGULATION_OF_HEMATOPOIETIC_PROGENITOR_CELL_DIFFERENTIATION	21	-0.722782	-2.30143	0.000107523
GO_TELOMERE_ORGANIZATION	99	-0.511231	-2.28959	0.000123809
GO_TELOMERE_CAPPING	28	-0.641874	-2.28242	0.00012295
GO_BETA_CATENIN_TCF_COMPLEX_ASSEMBLY	38	-0.60398	-2.27933	0.000122102
GO_CHROMOSOME_ORGANIZATION	822	-0.405039	-2.27344	0.00012044
GO_MITOTIC_SPINDLE_ORGANIZATION	59	-0.560725	-2.26297	0.000203902
GO_POSITIVE_REGULATION_OF_GENE_EXPRESSION_EPIGENETIC	71	-0.545664	-2.25707	0.000216642
GO_ORGANELLE_FISSION	388	-0.426689	-2.24138	0.000277519
GO_MICROTUBULE_POLYMERIZATION_OR_DEPOLYMERIZATION	32	-0.621005	-2.23565	0.000284908
GO_NEGATIVE_REGULATION_OF_CHROMOSOME_SEGREGATION	24	-0.677865	-2.23465	0.000297171
GO_NEGATIVE_REGULATION_OF_MEGAKARYOCYTE_DIFFERENTIATION	17	-0.777872	-2.21936	0.000331696
GO_SPINDLE_CHECKPOINT	23	-0.676269	-2.21293	0.000414424
GO_NEGATIVE_REGULATION_OF_PROTEIN_COMPLEX_DISASSEMBLY	128	-0.46778	-2.21208	0.000426811
GO_CHROMATIN_ORGANIZATION	528	-0.393185	-2.21096	0.000419536
GO_REGULATION_OF_HEMATOPOIETIC_PROGENITOR_CELL_DIFFERENTIATION	33	-0.626724	-2.20828	0.000417165
GO_MITOTIC_CELL_CYCLE	672	-0.389625	-2.20424	0.000412504
GO_REGULATION_OF_PROTEIN_COMPLEX_DISASSEMBLY	164	-0.439471	-2.15556	0.000961003
GO_REGULATION_OF_MICROTUBULE_POLYMERIZATION_OR_DEPOLYMERIZATION	145	-0.455605	-2.15211	0.00095912
GO_REGULATION_OF_GENE_EXPRESSION_EPIGENETIC	185	-0.437913	-2.14963	0.000992315
GO_CYTOSKELETON_DEPENDENT_CYTOKINESIS	34	-0.585681	-2.12393	0.00138537
GO_PROTEIN_HETEROOLIGOMERIZATION	82	-0.484108	-2.12225	0.00145273
GO_GENE_SILENCING_BY_RNA	111	-0.46799	-2.11139	0.00174223
GO_REGULATION_OF_MICROTUBULE_BASED_PROCESS	193	-0.428055	-2.10745	0.00184418
GO_REGULATION_OF_ORGANIC_ACID_TRANSPORT	20	-0.662198	-2.09629	0.00229223
GO_NEGATIVE_REGULATION_OF_NUCLEAR_DIVISION	33	-0.601239	-2.09498	0.00228272
GO_NEGATIVE_REGULATION_OF_MITOTIC_NUCLEAR_DIVISION	28	-0.592486	-2.08997	0.00244926
GO_MITOTIC_CYTOKINESIS	28	-0.591714	-2.08714	0.00248689
GO_DOUBLE_STRAND_BREAK_REPAIR	146	-0.443106	-2.08325	0.00256728
GO_SPINDLE_LOCALIZATION	30	-0.604767	-2.07915	0.0026456
GO_CHROMOSOME_CONDENSATION	22	-0.649137	-2.07247	0.00290545
GO_MICROTUBULE_CYTOSKELETON_ORGANIZATION	251	-0.399813	-2.06134	0.00327017
GO_MITOTIC_CHROMOSOME_CONDENSATION	13	-0.72774	-2.03577	0.00465003
GO_PROTEIN_TETRAMERIZATION	97	-0.456325	-2.03307	0.00477859
GO_REGULATION_OF_GENE_SILENCING	39	-0.537088	-2.03261	0.00476964
GO_REGULATION_OF_CELL_DIVISION	179	-0.415625	-2.02891	0.00496773
GO_NEGATIVE_REGULATION_OF_CELL_DIVISION	43	-0.530607	-2.0151	0.00570362
GO_CHROMOSOME_LOCALIZATION	51	-0.522379	-2.01334	0.00581081
GO_CELL_CYCLE_PHASE_TRANSITION	229	-0.401905	-2.01241	0.00591775
GO_NEGATIVE_REGULATION_OF_CYTOSKELETON_ORGANIZATION	167	-0.413222	-2.00843	0.00620364
GO_MYOFIBRIL_ASSEMBLY	19	-0.616925	-2.00379	0.00650684
GO_METAPHASE_PLATE_CONGRESSION	40	-0.532122	-1.99571	0.00719254
GO_DNA_REPLICATION_INITIATION	26	-0.593306	-1.99527	0.00721386
GO_CELL_CYCLE_PROCESS	886	-0.347743	-1.99148	0.00753474
GO_MEMBRANE_DISASSEMBLY	42	-0.528333	-1.97173	0.00936275
GO_CYTOKINESIS	73	-0.464735	-1.96725	0.00981046
GO_MEIOSIS_I	48	-0.499639	-1.95848	0.0106771
GO_MEIOTIC_CELL_CYCLE	105	-0.423792	-1.94722	0.0119421
GO_SARCOMERE_ORGANIZATION	11	-0.757055	-1.9356	0.0132321
GO_POSITIVE_REGULATION_OF_CELL_CYCLE_PHASE_TRANSITION	56	-0.475048	-1.93416	0.0134262
GO_NEGATIVE_REGULATION_OF_ORGANELLE_ORGANIZATION	297	-0.371678	-1.93344	0.0134832
GO_POSITIVE_REGULATION_OF_MITOTIC_CELL_CYCLE	94	-0.433202	-1.9325	0.0136088
GO_CELL_CYCLE_G1_S_PHASE_TRANSITION	98	-0.426618	-1.92338	0.0150257
GO_MITOTIC_SPINDLE_ASSEMBLY	33	-0.533145	-1.91867	0.0157921
GO_NUCLEAR_ENVELOPE_ORGANIZATION	71	-0.440212	-1.90838	0.0176921
GO_POSITIVE_REGULATION_OF_HEART_GROWTH	13	-0.671016	-1.90819	0.0177007
GO_CELLULAR_MACROMOLECULAR_COMPLEX_ASSEMBLY	570	-0.347319	-1.9075	0.017743
GO_POSITIVE_REGULATION_OF_CYTOKINESIS	21	-0.608047	-1.90326	0.0184175
GO_SPINDLE_ASSEMBLY	62	-0.466554	-1.90093	0.0189814
GO_REGULATION_OF_POSTSYNAPTIC_MEMBRANE_POTENTIAL	12	-0.681347	-1.8998	0.019229
GO_ESTABLISHMENT_OF_MITOTIC_SPINDLE_LOCALIZATION	20	-0.606257	-1.8958	0.0198882
GO_EXOCRINE_SYSTEM_DEVELOPMENT	23	-0.558179	-1.8874	0.02125
GO_MEIOTIC_CELL_CYCLE_PROCESS	88	-0.436614	-1.88676	0.021293
GO_CEREBRAL_CORTEX_DEVELOPMENT	65	-0.443914	-1.88402	0.0217066
GO_MITOTIC_RECOMBINATION	40	-0.51256	-1.87879	0.0226517
GO_NEGATIVE_CHEMOTAXIS	20	-0.584244	-1.8719	0.0239062
GO_NEGATIVE_REGULATION_OF_CHROMOSOME_ORGANIZATION	83	-0.429881	-1.84359	0.0314728
GO_FEMALE_MEIOTIC_DIVISION	17	-0.60355	-1.84038	0.0322362
GO_NEGATIVE_REGULATION_OF_MYELOID_CELL_DIFFERENTIATION	60	-0.439187	-1.83925	0.0324731
GO_ANAPHASE_PROMOTING_COMPLEX_DEPENDENT_CATABOLIC_PROCESS	74	-0.434781	-1.83725	0.0330051
GO_REGULATION_OF_CYTOSKELETON_ORGANIZATION	357	-0.350573	-1.83395	0.0341727
GO_CENTROSOME_CYCLE	42	-0.479831	-1.83375	0.0341626
GO_RECOMBINATIONAL_REPAIR	64	-0.442994	-1.82455	0.0363729
GO_POSITIVE_REGULATION_OF_NUCLEAR_DIVISION	37	-0.491046	-1.81926	0.037944
GO_POSITIVE_REGULATION_OF_NEURON_MIGRATION	6	-0.834907	-1.81157	0.0405481
GO_REGULATION_OF_TRANSCRIPTION_INVOLVED_IN_G1_S_TRANSITION_OF_MITOTIC_CELL_CYCLE	24	-0.536421	-1.79784	0.0452094
GO_CHROMATIN_MODIFICATION	443	-0.333592	-1.79173	0.0472722
