## Supplemental Table 6 for "LETR1 is a lymphatic endothelial-specific lncRNA that governs cell proliferation and migration through KLF4 and SEMA3C"

### Sheet: MARA TF up and down
Supplementary Table 6
Transcription fator motifs significantly upregulated or downregulated after LETR1-ASOKD determined by MARA
P-value < 0.05
Upregulated motifs	P-value		Downregulated motifs	P-value
TFCP2	0.00148928		XBP1	0.00179524
EBF1	0.0028203		TLX2	0.00647279
RBPJ	0.00311684		NKX3-2	0.00968828
TP53	0.00453668		HNF4A_NR2F1,2	0.016524
RREB1	0.00711052		MYOD1	0.0190771
ATF4	0.0080699		MAFB	0.0355901
SPIB	0.00925307		KLF12	0.0470722
YY1	0.0185154
SOX{8,9,10}	0.0227635
ARNT_ARNT2_BHLHB2_MAX_MYC_USF1	0.0235599
CTCF	0.0251258
RFX1..5_RFXANK_RFXAP	0.0259637
CREB1	0.0260377
EHF	0.0261635
PATZ1	0.0318548
STAT2,4,6	0.0322144
HES1	0.0402988
ZFP161	0.0443866
KLF4	0.0491137
