## Supplemental Table 8 for "LETR1 is a lymphatic endothelial-specific lncRNA that governs cell proliferation and migration through KLF4 and SEMA3C"

### Sheet: ChIRP probes
Supplementary Table 8
LETR1 and LacZ probes used in chromatin isolation by RNA purification followed by sequencing (ChIRP-Seq)
LETR1 probes					LacZ probes
Probe Name	Sequence (5' to 3')	ODD	EVEN		Probe Name	Sequence (5' to 3')
LETR1_1	gatggggcttggaatgttt	x			LacZ-2_1	ccagtgaatccgtaatcatg
LETR1_2	gcgagatgcctgcacaaaa		x		LacZ-2_2	tcacgacgttgtaaaacgac
LETR1_3	cgagggaaagacgggcgcg	x			LacZ-2_3	attaagttgggtaacgccag
LETR1_4	atgatggatggcctgtctg		x		LacZ-2_4	aggttacgttggtgtagatg
LETR1_5	cgaagggagcggagggaag	x			LacZ-2_5	aatgtgagcgagtaacaacc
LETR1_6	cagtggctcacaagggcac		x		LacZ-2_6	gtagccagctttcatcaaca
LETR1_7	cgttctggccttggagaac	x			LacZ-2_7	aataattcgcgtctggcctt
LETR1_8	acgaccatcgtcaactgtc		x		LacZ-2_8	agatgaaacgccgagttaac
LETR1_9	ctggtctcagaacatggag	x			LacZ-2_9	aattcagacggcaaacgact
LETR1_10	ggttgttgtctggtttttg		x		LacZ-2_10	tttctccggcgcgtaaaaat
LETR1_11	tctgaattctttcccttgc	x			LacZ-2_11	atcttccagataactgccgt
LETR1_12	gggaaatattttacttccc		x		LacZ-2_12	aacgagacgtcacggaaaat
LETR1_13	cttgtggatgagctctcat	x			LacZ-2_13	gctgatttgtgtagtcggtt
LETR1_14	tggtgctcattgatgggta		x		LacZ-2_14	ttaaagcgagtggcaacatg
LETR1_15	tctagtggatttggttgct	x			LacZ-2_15	aactgttacccgtaggtagt
LETR1_16	gacttaaaagctcccagtc		x		LacZ-2_16	ataatttcaccgccgaaagg
LETR1_17	tggataccgcttcttggaa	x			LacZ-2_17	tttcgacgttcagacgtagt
LETR1_18	catgcgcactttcgataaa		x
LETR1_19	ccactcacagcaccatctc	x
LETR1_20	gcggagtttttgactcact		x
LETR1_21	agtagacttttgtacaccc	x
LETR1_22	ccacagatgctgtggacat		x
LETR1_23	tctggagaaagatcctcca	x
LETR1_24	cttgtactacagaacagaagg		x
LETR1_25	tgatttttcgtgctagtct	x
LETR1_26	ctcttaagttcgcatttca		x
LETR1_27	ggccagaaaagcaccattt	x
LETR1_28	acaatgtagattagcattcat		x
LETR1_29	tctctggttaagcccaatt	x
LETR1_30	cctattgtttgtttgccta		x
LETR1_31	tctggcttccttctttatt	x
LETR1_32	ctgatcttttagtattctct		x
LETR1_33	actaataggccactgcatt	x
LETR1_34	gctccaagttgctcaacaa		x
LETR1_35	gtatgtttcaagttcctatt	x
LETR1_36	cacatatatcttatacacagcc		x
LETR1_37	tgcatcattgatataaacatgt	x
