## Supplemental Table 10 for "LETR1 is a lymphatic endothelial-specific lncRNA that governs cell proliferation and migration through KLF4 and SEMA3C"

### Sheet: LESR2 interacting proteins
Supplementary Table 10
Identified proteins after in vitro biotin RNA pull-down of LETR1
1% protein FDR, a minimum of 2 peptides per protein, 0.1% peptide FDR, and present in both LETR1 replicates but not in the antisense control
			Total Unique Peptide Count
Protein ID	Protein description	Molecular Weight	LETR1 Repl. 1	LETR1 Repl. 2	Antisense Repl. 1	Antisense Repl. 2
TPR	Nucleoprotein TPR	267 kDa	20	20	0	0
DDX39B	Cluster of Spliceosome RNA helicase DDX39B	49 kDa	8	9	0	0
DDX39A	ATP-dependent RNA helicase DDX39A	49 kDa	6	8	0	0
NUMA1	Nuclear mitotic apparatus protein 1	238 kDa	5	8	0	0
DDX5	Probable ATP-dependent RNA helicase DDX5	69 kDa	5	6	0	0
RBBP7	Histone-binding protein RBBP7	48 kDa	5	5	0	0
RPSA	40S ribosomal protein SA	33 kDa	6	4	0	0
TMPO	Lamina-associated polypeptide 2, isoforms beta/gamma	51 kDa	5	4	0	0
P4HB	Protein disulfide-isomerase	57 kDa	5	4	0	0
HSP90AB1	Heat shock protein HSP 90-beta	83 kDa	4	4	0	0
LGALS1	Galectin-1	15 kDa	4	4	0	0
ABCF1	ATP-binding cassette sub-family F member 1	96 kDa	5	3	0	0
ENO1	Alpha-enolase	47 kDa	3	4	0	0
HNRNPH2	Heterogeneous nuclear ribonucleoprotein H2	49 kDa	4	3	0	0
CFL1	Cofilin-1	19 kDa	4	3	0	0
LMNB2	Lamin-B2	70 kDa	3	3	0	0
EEF1G	Elongation factor 1-gamma	50 kDa	3	3	0	0
SERBP1	Plasminogen activator inhibitor 1 RNA-binding protein	45 kDa	3	3	0	0
RPL12	60S ribosomal protein L12	18 kDa	3	3	0	0
HP1BP3	Heterochromatin protein 1-binding protein 3	61 kDa	3	3	0	0
HBS1L	HBS1-like protein	75 kDa	3	3	0	0
HNRNPLL	Heterogeneous nuclear ribonucleoprotein L-like	60 kDa	3	3	0	0
CTNNB1	Catenin beta-1	85 kDa	3	3	0	0
PPP1CA	Serine/threonine-protein phosphatase PP1-alpha catalytic subunit	38 kDa	4	2	0	0
TRIM28	Transcription intermediary factor 1-beta	89 kDa	4	2	0	0
SNAP23	Synaptosomal-associated protein 23	23 kDa	4	2	0	0
DLST	Dihydrolipoyllysine-residue succinyltransferase component of 2-oxoglutarate dehydrogenase complex, mitochondrial	49 kDa	2	3	0	0
RPS3A	40S ribosomal protein S3a	30 kDa	2	3	0	0
CHAF1B	Chromatin assembly factor 1 subunit B	61 kDa	2	3	0	0
UBAP2L	Ubiquitin-associated protein 2-like	115 kDa	2	3	0	0
PQBP1	Polyglutamine-binding protein 1	30 kDa	2	3	0	0
SNRPE	Small nuclear ribonucleoprotein E	11 kDa	3	2	0	0
HNRNPH3	Heterogeneous nuclear ribonucleoprotein H3	37 kDa	3	2	0	0
PPIB	Peptidyl-prolyl cis-trans isomerase B	24 kDa	3	2	0	0
SAMM50	Sorting and assembly machinery component 50 homolog	52 kDa	3	2	0	0
CTNNA1	Catenin alpha-1	100 kDa	3	2	0	0
CPSF3	Cleavage and polyadenylation specificity factor subunit 3	77 kDa	3	2	0	0
RTRAF	RNA transcription, translation and transport factor protein	28 kDa	3	2	0	0
S1PR1	Sphingosine 1-phosphate receptor 1 OS=Homo sapiens	43 kDa	3	2	0	0
PALMD	Palmdelphin OS=Homo sapiens	63 kDa	3	2	0	0
CBX1	Chromobox protein homolog 1	21 kDa	2	2	0	0
RPL35	60S ribosomal protein L35	15 kDa	2	2	0	0
HMGB1	High mobility group protein B1	25 kDa	2	2	0	0
RBM3	RNA-binding protein 3	17 kDa	2	2	0	0
PRSS23	Serine protease 23	43 kDa	2	2	0	0
CD2BP2	CD2 antigen cytoplasmic tail-binding protein 2	38 kDa	2	2	0	0
PML	Protein PML	98 kDa	2	2	0	0
SNX18	Sorting nexin-18	69 kDa	2	2	0	0
RNH1	Ribonuclease inhibitor	50 kDa	2	2	0	0
SQSTM1	Sequestosome-1	48 kDa	2	2	0	0
CLIC4	Chloride intracellular channel protein 4	29 kDa	2	2	0	0
SNRNP27	U4/U6.U5 small nuclear ribonucleoprotein 27 kDa protein	19 kDa	2	2	0	0
C1QBP	Complement component 1 Q subcomponent-binding protein, mitochondrial	31 kDa	2	2	0	0
PFN1	Profilin-1	15 kDa	2	2	0	0
PRPF3	U4/U6 small nuclear ribonucleoprotein Prp3	78 kDa	2	2	0	0
PDLIM1	PDZ and LIM domain protein 1	36 kDa	2	2	0	0
LUZP1	Leucine zipper protein 1	120 kDa	2	2	0	0
AFAP1	Actin filament-associated protein 1	81 kDa	2	2	0	0
CCDC137	Coiled-coil domain-containing protein 137	33 kDa	2	2	0	0
