## Supplemental Table 11 for "LETR1 is a lymphatic endothelial-specific lncRNA that governs cell proliferation and migration through KLF4 and SEMA3C"

### Sheet: list of Primers, siRNAs, AB
Supplementary Table 11
List of primers, siRNAs and antibodies
qPCR primers
Gene Name	Forward	Reverse
GAPDH	GAAATCCCATCACCATCTTCCAGG	GAGCCCCAGCCTTCTCCATG
RPLP0	CAG ATT GGC TAC CCA ACT GTT	GGG AAG GTG TAA TCC GTC TCC
LETR1	TGCAAGGGAAAGAATTCAGAG	CATCTCAATTTCTCCATCTTAGGG
LETR1-2	CACCAAGGAATGTAAATCTCTGT	TCCCCACTAGGCCTCCAATA
LETR1-3	CACCAAGAAGACACCTGCCTGA	GAAAGAAGCTGTGTGGCAAG
RP11-536O18.1	GGACACTGTTTCAAGATTCCTG	TGTACGCTTGTGATTACCCT
LINC00973	TGGCTGCAGTAATGAGTAGAG	CGGACAAATGATTATGCTTCC
LINC01013	CAGTGGGAGAACAAGGAGAG	TTAGCTGAGACAGAAGCTACTG
MALAT1	AGCAGACACACGTATGCGAA	GTGGTTCCCAATCCCCACAT
PROX1	ACAAAAATGGTGGCACGGA	CCTGATGTACTTCGGAGCCTG
PDPN	CAGTTGAGAAAGATGGTTTGTC	GATGATTGCACCAATGAAGC
FLT1 (VEGFR1)	CCCTTATGATGCCAGCAAGTG	CCAAAAGCCCCTCTTCCAA
FLT4 (VEGFR3)	TCTGCTACAGCTTCCAGGTGG	GCAGCCAGGTCTCTGTGGAT
NRP1	CTCCACGCGATTCATCAGGA	CCACCTGTGAGCTGGAAGTC
PECAM1 (CD31)	TTCTGCTCTGTTCAAGCCT	TAGAACAGCATCTGGTGCT
18S rRNA	CTACCACATCCAAGGAAGCA	TTTTTCGTCACTACCTCCCCG
H2BK	CTCCGTATACGTGTACAAGGT	CTTAGAGGAGATGCCGGTG
KLF4	CCCACATGAAGCGACTTCCC	CAGGTCCAGGAGATCGTTGAA
SEMA3C	CCAAATGGCTAAGTGAACCT	AGTACACCTTAGCATCATTTGG
sgRNA sequences
Gene Name	Oligo 1	Oligo 2
sgRNA scramble control	CACCGGACATCCTAATACGCGAGCT	AAACAGCTCGCGTATTAGGATGTCC
sgRNA LETR1 1	CACCGCATCAGTCCGAAATTATTCGGGG	AAACCCCCGAATAATTTCGGACTGATGC
sgRNA LETR1 2	CACCGGCGCGCGCCCGTCTTTCCCTCGG	AAACCCGAGGGAAAGACGGGCGCGCGCC
sgRNA LETR1 3	CACCGGAGAAAGGAAAACGCGCTATGGG	AAACCCCATAGCGCGTTTTCCTTTCTCC
bold: flanking sequence for cloning
Cloning primers
for pcDNA3.1 destination plasmid
Gene Name	Forward	Reverse
LETR1 sense	TACGATGGATCCCAGACAGGCCATCCATCA	TAAGCATCTAGAGGATGTGAAAACATTTATTAATTGCATC
LETR1 antisense	TTCTGAGGATCCGGATGTGAAAACATTTATTAATTGCATC	AATCGATCTAGACAGACAGGCCATCCATCA
for pCDH destination plasmid
Gene Name	Forward	Reverse
LETR1	TACGATGGATCCCAGACAGGCCATCCATCA	TAAGCAGCGGCCGCGGATGTGAAAACATTTATTAATTGCATC
SEMA3C	TAAGCAGGATCCGCCACCATGGCATTCCGGACAATTT	TAAGCAGCGGCCGCTTATGACTCTGGCAACTGATTCC
bold: restriction site
bold; underlined: Kozak Sequence
Underlined: extra bases
siRNA sequence
Gene Name	Sequence	Order No.
siRNA KLF4_1	ACGAAGAGGAGGCUGACGCUGACGA	KLF4HSS190183
siRNA KLF4_2	UUCAGCACGAACUUGCCCAUCAGCC	KLF4HSS190182
Antibodies
Antibody name	Company	Order No.
Alexa647-conjugated mouse anti-human podoplanin antibody	Novus Biologicals	Clone 18H5; Cat#: NB600-1013AF647
PE-conjugated mouse anti-human CD31 antibody	BD Pharmingen	Clone WM59; Cat#: 550389
Mouse anti-human Ki-67 antibody	Dako	Cat#: M7240
Mouse anti-human CD34 biotinylated antibody	Thermo Fisher Scientific	Clone 581; Cat#: CD34-581-15
HRP-conjugated secondary goat anti-rabbit IgG antibody	Dako	Cat#: P0448
HRP-conjugated secondary rabbit anti-goat IgG antibody	R&D Systems	Cat#: HF017
Mouse IgG isotype control antibody	R&D Systems	Clone 11711; Cat#: MAB002
Donkey Alexa488-conjugated anti-mouse secondary antibody	Thermo Fisher Scientific	Cat#: A21202
Rabbit anti-cleaved caspase 3 (Asp175) antibody	Cell Signaling	Cat#: 9661
donkey Alexa488-conjugated anti-rabbit secondary antibody	Thermo Fisher Scientific	Cat#: A21206
Mouse anti-human CD31 antibody	Dako	Clone JC70A; Cat#: M0823
Rabbit anti-human vWF antibody	Dako	Cat#: A0082
FITC-conjugated mouse anti-human CD45 antibody	Biolegend	Clone HI30; Cat#: 304006
Rabbit anti-human SEMA3C	Thermo Fisher Scientific	Cat#: PA5-67973
Rabbit anti-beta-actin antibody	Abcam	Cat#: ab8227
eFluor 450-conjugated rat anti-human Ki-67 antibody	ebioscience	Clone: SolA15; Cat#: 48-5698-80
rabbit anti-human GAPDH antibody	Sigma	Cat#: G9545
rabbit anti-histone H3 antibody	Sigma	Cat#: H0164
rabbit anti-human RBBP7 antibody	Cell Signaling	Cat#: 6882
mouse anti-rabbit IgG conformation-specific secondary antibody	Cell Signaling	Cat#: 3678
